# Adaptation of human iPSC-derived cardiomyocytes to tyrosine kinase inhibitors reduces acute cardiotoxicity via metabolic reprogramming

**DOI:** 10.1101/365841

**Authors:** Huan Wang, Robert P. Sheehan, Adam C. Palmer, Robert A. Everley, Sarah A. Boswell, Noga Ron-Harel, Alison E. Ringel, Kristina M. Holton, Connor A. Jacobson, Alison R. Erickson, Laura Maliszewski, Marcia C. Haigis, Peter K. Sorger

**Author notes:** Huan Wang, Institute of Systems Biomedicine, School of Basic Medical Sciences, Peking University Health Science Center, Beijing 10091, China.

## Abstract

Tyrosine kinase inhibitors (TKIs) are widely used to treat solid tumors but can be cardiotoxic. The molecular basis for this toxicity and its relationship to therapeutic mechanisms remain unclear; we therefore undertook a systems-level analysis of human cardiomyocytes exposed to four TKIs. Cardiomyocytes (CMs) differentiated from human induced pluripotent stem cells (hiPSCs) were exposed to sunitinib, sorafenib, lapatinib or erlotinib and responses assessed by functional assays, microscopy, RNA sequencing and mass spectrometry (GEO GSE114686; PRIDE PXD012043). TKIs have diverse effects on hiPSC-CMs distinct from inhibition of tyrosine-kinase mediated signal transduction; cardiac metabolism is particularly sensitive. Following Sorafenib treatment, oxidative phosphorylation is down-regulated, resulting in a profound defect in mitochondrial energetics. Cells adapt by upregulating aerobic glycolysis. Adaptation makes cells less acutely sensitive to Sorafenib, but may have long-term negative consequences. Thus, cardiomyocytes exhibit adaptive responses to anti-cancer drugs conceptually similar to those previously shown in tumors to mediate drug resistance.
