## Supplementary Table 1 for "Adaptation of human iPSC-derived cardiomyocytes to tyrosine kinase inhibitors reduces acute cardiotoxicity via metabolic reprogramming"

### Sheet: Sheet1
		Supplementary Table 1: Cardiotoxic phenotypes induced by four TKIs (with Figure 1)
	Drug	Hypertension	Myocardial ischemia /infarction	Congestive heart failure	Left ventricular ejection fraction decrease	QT prolongation	Torsade de Pointes
	Erlotinib	-	2.3% (PC)	-	-	0.143	-
	Lapatinib	-	-	-	1.5-5% (with drug combination)	0.16	-
	Sorafenib	9.4% (HCC)	2.9% (RCC)	0.019	1.9-11 %	0.212	-
		16.9% (RCC)
	Sunitinib	15% (GIST)	-	2% (pNET)	11% (GIST)	0.2	<0.1%
		34% (RCC)			27% (RCC)
		27% (pNET)
	pNET: Primitive neuroectodermal tumor; GIST: Gastrointestinal stromal tumor; RCC: Renal cell carcinoma; PC: pancreatic cancer. HCC: Hepatocellular Carcinoma. -: no data were reported. Data based on FDA drug labels.
