## Supplementary Table 2 for "Adaptation of human iPSC-derived cardiomyocytes to tyrosine kinase inhibitors reduces acute cardiotoxicity via metabolic reprogramming"

### Sheet: Sheet1
		Supplementary Table 2: Pharmacological properties of four TKIs (with Figure 1)
	TKIs	Chemical structure	Putative target	Cmax (µM)	Dose (mg/d)
	Erlotinib		EGFR	2.7 - 7.3	150
	Lapatinib		EGFR, ERBB2	0.2 - 6.5	1250
	Sorafenib		B-Raf, VEGFR, PDGFR, FLT3, KIT	1.0 - 24.8	800
	Sunitinib		VEGFR, PDGFR, CSF1R, FLT3, KIT	0.05 - 0.25	50
	* : Arbitrary grade based on literature reports
	Cmax references:
	1. Hartmann JT, Haap M, Kopp HG, Lipp HP. Tyrosine kinase inhibitors - a review on pharmacology, metabolism and side effects. Curr Drug Metab. 2009; 10:470-481.
	2. van Erp NP, Gelderblom H, Guchelaar HJ. Clinical pharmacokinetics of tyrosine kinase inhibitors. Cancer Treat Rev. 2009; 35:692-706.
	3. Tanaka C, Yin OQ, Smith T, Sethuraman V, Grouss K, Galitz L, Harrell R, Schran H. Effects of rifampin and ketoconazole on the pharmacokinetics of nilotinib in healthy participants. J Clin Pharmacol. 2011; 51:75-83.
	4. Strumberg D, Clark JW, Awada A, Moore MJ, Richly H, Hendlisz A, Hirte HW, Eder JP, Lenz HJ, Schwartz B. Safety, pharmacokinetics, and preliminary antitumor activity of sorafenib: a review of four phase I trials in patients with advanced refractory solid tumors. Oncologist. 2007; 12:426-437.
	5. Hurwitz HI, Dowlati A, Saini S, Savage S, Suttle AB, Gibson DM, Hoge JP, Merkle EM, Pandite L. Phase I trial of pazopanib in patients with advanced cancer. Clin Cancer Res. 2009; 15:4220-4227.
	6. Kraut EH, Rhoades C, Zhang Y, Cheng H, Aimiumu J, Chen P, Lang J, Young DC, Agrawal A, Dancey J, Chan KK, Grever MR. Phase I and pharmacokinetic study of erlotinib (OSI-774) in combination with docetaxel in squamous cell carcinoma of the head and neck (SSCHN). Cancer Chemother Pharmacol. 2011; 67:579-586.
	7. Duckett DR, Cameron MD. Metabolism considerations for kinase inhibitors in cancer treatment. Expert Opin Drug Metab Toxicol. 2010; 6:1175-1193.
