## Supplementary Table 3 for "Adaptation of human iPSC-derived cardiomyocytes to tyrosine kinase inhibitors reduces acute cardiotoxicity via metabolic reprogramming"

### Sheet: Sheet1
						Supplementary Table 3: Genes for qRT-PCR validation
Mitochondrial respiration, metabolism	Glucose metabolism	Lipid metabolism	Cholesterol biosynthesis	Cytoskeletal proteins	Transcriptional factors	Secreted factors	Cell surface receptors	Stress response	Apoptosis	Translation	Calcium signaling	ER stress	Others
ATP5G1	LDHA	FASN	HMGCS1	ACTC1	CREB1	VEGFA	FLT1	PRKAA2	DDIT3	EIF1	CACNA1G	EDEM1	GRIP2
ATP5G3	SLC2A1	LDLR	HMGCR	TNNC1	HAND2	HBEGF	KDR	UBB	TP53	EIF2S2	ITPR1	HERPUD1	IRS2
COX5A	SLC16A3	SCD	DHCR7	TNNT2	MEF2C	PDGFB	PDGFRA	SOD2	CDKN1A				AK4
NDUFA1	PGAM1	ACAT2	CYP51A1	MYBPC3	ATF4	CSF1	ADRB1	HSP90AB1	BNIP3				STC1
NDUFB3	HK2	ACACA	MSMO1	MYH6	Jun	KITLG	FGFR1	HSPA5					CLCN6
CYCS	PDK4	CD36	IDI1	MYL3	HIF1A	FGF11	GPR158	HSPA1B					HAS2
UQCRB	PFKFB3		MVD	MURC	PPARD	TGFBI		EGLN3					PSAT1
SDHD	PCK2		SQLE		PPARGC1A	PLAT							SARS
MTFP1	ALDOC		INSIG1		E2F2	INHBE
			SREBF2
