## Supplementary Table 4 for "Adaptation of human iPSC-derived cardiomyocytes to tyrosine kinase inhibitors reduces acute cardiotoxicity via metabolic reprogramming"

### Sheet: Sheet1
		Supplementary Table 4: Genes in RNA-seq clusters with different enriched GO terms
	Clusters	GO ID	Description	Ensembl IDs
	1	GO:0006520	cellular amino acid metabolic process	ENSG00000116761, ENSG00000031698, ENSG00000092621, ENSG00000065911, ENSG00000106105, ENSG00000070669, ENSG00000135069, ENSG00000110619, ENSG00000182199, ENSG00000136010, ENSG00000081181, ENSG00000140105, ENSG00000166123, ENSG00000092621, ENSG00000065911, ENSG00000070669, ENSG00000183010, ENSG00000160200, ENSG00000100033, ENSG00000128272
		GO:0008652	cellular amino acid biosynthetic process
	2	GO:0000278	mitotic cell cycle	ENSG00000077157 ENSG00000121957 ENSG00000123473 ENSG00000134222 ENSG00000132688 ENSG00000120334 ENSG00000076003 ENSG00000124006 ENSG00000163918 ENSG00000164045 ENSG00000113810 ENSG00000174799 ENSG00000164109 ENSG00000112877 ENSG00000133302 ENSG00000123219 ENSG00000146143 ENSG00000112312 ENSG00000197061 ENSG00000196230
	3	GO:0008610	lipid biosynthetic process	ENSG00000116133 ENSG00000160752 ENSG00000132196 ENSG00000163082 ENSG00000134324 ENSG00000135929 ENSG00000163719 ENSG00000163590 ENSG00000121879 ENSG00000206527 ENSG00000188313 ENSG00000151726 ENSG00000163624 ENSG00000198189 ENSG00000052802 ENSG00000112972 ENSG00000019582 ENSG00000170271 ENSG00000001630 ENSG00000197461
	4	GO:0048731	system development	ENSG00000162433 ENSG00000116132 ENSG00000116183 ENSG00000120937 ENSG00000142627 ENSG00000142871 ENSG00000163492 ENSG00000163217 ENSG00000124839 ENSG00000065534 ENSG00000182580 ENSG00000206561 ENSG00000109158 ENSG00000164161 ENSG00000164056 ENSG00000038427 ENSG00000171617 ENSG00000113296 ENSG00000135074 ENSG00000145864
	5	GO:0031012	extracellular matrix	ENSG00000179403 ENSG00000143382 ENSG00000159166 ENSG00000196878 ENSG00000092969 ENSG00000115414 ENSG00000138080 ENSG00000168542 ENSG00000163520 ENSG00000090530 ENSG00000071282 ENSG00000163453 ENSG00000168743 ENSG00000113140 ENSG00000124749 ENSG00000111799 ENSG00000091136 ENSG00000105825 ENSG00000156103 ENSG00000134013
	6	GO:0005739	mitochondrion	ENSG00000142920 ENSG00000162600 ENSG00000143158 ENSG00000163050 ENSG00000162946 ENSG00000007923 ENSG00000132906 ENSG00000173436 ENSG00000117640 ENSG00000130770 ENSG00000214114 ENSG00000168653 ENSG00000123472 ENSG00000117054 ENSG00000085491 ENSG00000116459 ENSG00000178096 ENSG00000159445 ENSG00000158864 ENSG00000158882
	7	GO:0042254	ribosome biogenesis	ENSG00000065183 ENSG00000117395 ENSG00000119285 ENSG00000134697 ENSG00000117481 ENSG00000143319 ENSG00000117597 ENSG00000136718 ENSG00000114767 ENSG00000163938 ENSG00000170854 ENSG00000109534 ENSG00000181163 ENSG00000204590 ENSG00000227057 ENSG00000197498 ENSG00000179041 ENSG00000164934 ENSG00000120158 ENSG00000165271 ENSG00000065183 ENSG00000117395
	8	GO:0030017	sarcomere	ENSG00000184588 ENSG00000162614 ENSG00000159173 ENSG00000163431 ENSG00000077522 ENSG00000138100 ENSG00000115641 ENSG00000183091 ENSG00000153820 ENSG00000183873 ENSG00000114854 ENSG00000163380 ENSG00000154556 ENSG00000172403 ENSG00000164309 ENSG00000106631 ENSG00000029534 ENSG00000091482 ENSG00000147166 ENSG00000122367 ENSG00000184588 ENSG00000162614
	9	GO:0044424	intracellular part	ENSG00000133216 ENSG00000185104 ENSG00000172456 ENSG00000162607 ENSG00000177888 ENSG00000143669 ENSG00000248333 ENSG00000069424 ENSG00000177674 ENSG00000117298 ENSG00000204178 ENSG00000184007 ENSG00000070785 ENSG00000157077 ENSG00000116221 ENSG00000134709 ENSG00000162437 ENSG00000162434 ENSG00000172380 ENSG00000198799 ENSG00000133216 ENSG00000185104
	10	GO:0005615	extracellular space	ENSG00000127129 ENSG00000143632 ENSG00000115380 ENSG00000163359 ENSG00000171951 ENSG00000163661 ENSG00000138675 ENSG00000118785 ENSG00000120708 ENSG00000113083 ENSG00000078401 ENSG00000122641 ENSG00000164692 ENSG00000106366 ENSG00000128606 ENSG00000128510 ENSG00000137573 ENSG00000104368 ENSG00000156466 ENSG00000164932 ENSG00000164761 ENSG00000127129
	11	GO:0016020	membrane	ENSG00000142949 ENSG00000180758 ENSG00000157193 ENSG00000143036 ENSG00000116396 ENSG00000132718 ENSG00000116285 ENSG00000116661 ENSG00000162496 ENSG00000171729 ENSG00000182749 ENSG00000162512 ENSG00000168528 ENSG00000185090 ENSG00000171793 ENSG00000117385 ENSG00000159164 ENSG00000018625 ENSG00000117152 ENSG00000082512 ENSG00000142949 ENSG00000180758
	12	GO:0005634	nucleus	ENSG00000162599 ENSG00000116698 ENSG00000142599 ENSG00000065526 ENSG00000127481 ENSG00000180198 ENSG00000134744 ENSG00000143442 ENSG00000143190 ENSG00000204859 ENSG00000188807 ENSG00000133226 ENSG00000117713 ENSG00000162664 ENSG00000134255 ENSG00000081019 ENSG00000159208 ENSG00000160678 ENSG00000160741 ENSG00000116679
