## Supplementary Table 5 for "Adaptation of human iPSC-derived cardiomyocytes to tyrosine kinase inhibitors reduces acute cardiotoxicity via metabolic reprogramming"

### Sheet: Sheet1
		Supplementary Table 5: Protein clusters with different enriched GO terms
Cluster number	GO_Term_Id	GO_Term	pvalue	BH_pvalue	GO_Term_Gene_Total	Gene_Count_GO_Term	Gene_Ids
Cluster 1	GO:0005777	peroxisome	0	0	125	20	ENSG00000116171, ENSG00000142655, ENSG00000117528, ENSG00000116906, ENSG00000018510, ENSG00000113790, ENSG00000060971, ENSG00000168306, ENSG00000240303, ENSG00000087008, ENSG00000133835, ENSG00000034693, ENSG00000124587, ENSG00000127980, ENSG00000101986, ENSG00000107897, ENSG00000166575, ENSG00000242612, ENSG00000161533, ENSG00000101473
Cluster 2	GO:0005622	intracellular	2.37411e-09	2.34619e-05	13634	171	ENSG00000180198, ENSG00000137942, ENSG00000198700, ENSG00000117595, ENSG00000053371, ENSG00000057757, ENSG00000179163, ENSG00000157978, ENSG00000117748, ENSG00000126698, ENSG00000121766, ENSG00000084073, ENSG00000134186, ENSG00000134247, ENSG00000131791, ENSG00000143416, ENSG00000143545, ENSG00000132196, ENSG00000143353, ENSG00000162813, ENSG00000143815, ENSG00000143819, ENSG00000135966, ENSG0000…
Cluster 3	GO:0005737	cytoplasm	1.20055e-15	2.33951e-11	10498	146	ENSG00000169504, ENSG00000117632, ENSG00000162437, ENSG00000135842, ENSG00000123836, ENSG00000135775, ENSG00000173436, ENSG00000090432, ENSG00000121769, ENSG00000134684, ENSG00000117448, ENSG00000123472, ENSG00000031698, ENSG00000092621, ENSG00000116750, ENSG00000134375, ENSG00000143811, ENSG00000168264, ENSG00000203667, ENSG00000138078, ENSG00000196975, ENSG00000138399, ENSG00000197713, ENSG0000…
Cluster 4	GO:0022626	cytosolic ribosome	9.30583e-28	1.81343e-23	105	21	ENSG00000142937, ENSG00000197756, ENSG00000168028, ENSG00000163682, ENSG00000186468, ENSG00000164587, ENSG00000112306, ENSG00000008988, ENSG00000156482, ENSG00000161016, ENSG00000198034, ENSG00000102030, ENSG00000110700, ENSG00000122026, ENSG00000140988, ENSG00000129245, ENSG00000105372, ENSG00000142534, ENSG00000108107, ENSG00000083845, ENSG00000100316
Cluster 5	GO:0030017	sarcomere	1.4591e-20	2.84335e-16	182	22	ENSG00000077522, ENSG00000183023, ENSG00000115641, ENSG00000155657, ENSG00000153820, ENSG00000239474, ENSG00000124006, ENSG00000168036, ENSG00000163110, ENSG00000154556, ENSG00000129116, ENSG00000164309, ENSG00000105993, ENSG00000106631, ENSG00000138347, ENSG00000134571, ENSG00000197616, ENSG00000173801, ENSG00000264424, ENSG00000125414, ENSG00000134775, ENSG00000130528
Cluster 6	GO:0044420	extracellular matrix component	2.55892e-07	0.004291	141	7	ENSG00000188157, ENSG00000168542, ENSG00000138759, ENSG00000168743, ENSG00000132561, ENSG00000177697, ENSG00000182871
Cluster 7	GO:0031418	L-ascorbic acid binding	1.68906e-10	3.29148e-06	21	5	ENSG00000083444, ENSG00000135766, ENSG00000152952, ENSG00000072682, ENSG00000122884
Cluster 8	GO:0008203	cholesterol metabolic process	7.55834e-09	0.000147289	121	7	ENSG00000116133, ENSG00000052802, ENSG00000112972, ENSG00000001630, ENSG00000079459, ENSG00000172817, ENSG00000130164
Cluster 9	GO:0044428	nuclear part	1.53313e-19	2.98762e-15	3845	107	ENSG00000117569, ENSG00000197323, ENSG00000143294, ENSG00000143164, ENSG00000058673, ENSG00000153207, ENSG00000173614, ENSG00000084072, ENSG00000171960, ENSG00000143368, ENSG00000143379, ENSG00000143409, ENSG00000143321, ENSG00000116679, ENSG00000077152, ENSG00000123607, ENSG00000095002, ENSG00000116062, ENSG00000115306, ENSG00000075292, ENSG00000076003, ENSG00000077097, ENSG00000163939, ENSG0000…
Cluster 10	GO:0007517	muscle organ development	0	0	335	11	ENSG00000118194, ENSG00000159173, ENSG00000163092, ENSG00000170681, ENSG00000022267, ENSG00000147166, ENSG00000139174, ENSG00000151320, ENSG00000109063, ENSG00000173991, ENSG00000129991
Cluster 11	GO:0005739	mitochondrion	8.82722e-175	1.72016e-170	1680	226	ENSG00000137992, ENSG00000116688, ENSG00000116221, ENSG00000116874, ENSG00000143374, ENSG00000117593, ENSG00000007923, ENSG00000159423, ENSG00000117305, ENSG00000116353, ENSG00000117481, ENSG00000157184, ENSG00000085491, ENSG00000143436, ENSG00000182134, ENSG00000159445, ENSG00000067704, ENSG00000135776, ENSG00000138029, ENSG00000138095, ENSG00000163541, ENSG00000132305, ENSG00000144029, ENSG0000…
