## Supplementary Table 6 for "Adaptation of human iPSC-derived cardiomyocytes to tyrosine kinase inhibitors reduces acute cardiotoxicity via metabolic reprogramming"

### Sheet: 1
	Supplementary Table 6: Kinases expressed by Cor.4U hiPSC-CMs
	Kinases detected by both RNAseq and proteomic assays	Kinases detected by RNAseq only	Kinases detected by proteomic assays only
	AAK1	ACVR2A	ADRBK1
	ABL1	ACVR2B	EPHA5
	ABL2	ADCK2	GUCY2C
	ABR	ALPK1	MAK
	TNK2	AURKB	PRKCG
	ADCK1	AXL	ROS1
	ADCK3	BAZ1A
	ADCK4	BMPR1B
	ADCK5	BRD2
	AKT1	BRSK1
	AKT2	BRSK2
	AKT3	PNCK
	ACVR1	CDK20
	ACVR1B	CDC7
	ALPK3	CDK10
	ALPK2	CDKL2
	PRKAA1	CDKL4
	PRKAA2	CDKL5
	NPR2	STK35
	ARAF	PDIK1L
	ATM	CLK2
	ATR	CLK4
	AURKA	DCLK1
	BAZ1B	DDR2
	BCKDK	MAP3K12
	BCR	CDC42BPG
	BMP2K	STK17A
	BLVRA	DYRK1B
	BMPR1A	DYRK2
	BMPR2	DYRK3
	BRAF	DYRK4
	BRD3	EGFR
	BRD4	EPHB2
	BUB1	EPHB4
	BUB1B	ERBB3
	CAMK1	MAPK6
	CAMK1D	FGFR2
	CAMK2A	FGFR3
	CAMK2B	FRK
	CAMK2D	STK36
	CAMK2G	GRK4
	CAMKK1	GSG2
	CAMKK2	HIPK1
	MYLK3	HIPK2
	CASK	HIPK3
	PTK7	EIF2AK1
	CDK1	HUNK
	CDK19	ICK
	CDK2	IRAK2
	CDK4	KDR
	CDK5	UHMK1
	CDK6	KSR1
	CDK7	LATS1
	CDK8	LATS2
	CDK9	LIMK1
	TRPM7	LIMK2
	CDK13	AATK
	CHEK1	STK10
	CHEK2	LRRK2
	CSNK1A1	MAP3K13
	CSNK1D	MAP3K1
	CSNK1E	MAP3K3
	CSNK1G1	MAP3K5
	CSNK1G2	MAP3K6
	CSNK1G3	MAP3K15
	CSNK2A1	MAST1
	CSNK2A2	MASTL
	CLK1	MELK
	CLK3	MERTK
	COL4A3BP	MET
	CIT	AMHR2
	CDK12	MAP3K9
	CSK	MAP3K10
	DAPK1	MAP3K11
	DAPK2	MOK
	DAPK3	SRPK3
	DCLK2	STK26
	DDR1	NEK10
	DMPK	NEK2
	PRKDC	NEK6
	STK17B	NEK8
	DYRK1A	MAP3K14
	EEF2K	NLK
	EPHA2	NRK
	EPHA4	NUAK2
	EPHA7	MAPK11
	EPHB3	MAPK13
	ERBB2	PAN3
	ERBB4	PDGFRA
	MAPK3	PDGFRB
	MAPK1	PDK4
	MAPK4	PIM1
	MAPK7	PIM2
	PTK2	PIM3
	FASTK	PINK1
	FER	PRKCH
	FGFR1	PRKD3
	FLT1	PKN3
	MTOR	PLK2
	FYN	PLK3
	STK19	PLK4
	GAK	PRKX
	MAP4K2	PSKH1
	EIF2AK4	PTK2B
	GRK5	RIOK2
	GRK6	RNASEL
	GSK3A	RPS6KA6
	GSK3B	RPS6KL1
	GTF2F1	RYK
	MAP4K4	SBK1
	TNNI3K	SCYL3
	IGF1R	MYLK4
	CHUK	SGK1
	IKBKB	SGK3
	ILK	PKDCC
	INSR	STK40
	IRAK1	SIK1
	IRAK4	SNRK
	ERN1	TSSK6
	JAK1	STRADB
	JAK2	TEC
	JAK3	TESK1
	MAPK8	TESK2
	MAPK9	TGFBR1
	MAPK10	TGFBR2
	MAP4K5	TRIM66
	MAP4K3	TRIB1
	STK11	TRIB2
	LMTK2	TRIB3
	LYN	TTBK2
	MAP2K1	TYRO3
	MAP2K2	ULK2
	MAP2K3	ULK4
	MAP2K4	WNK3
	MAP2K5	STK32A
	MAP2K6	STK32C
	MAP2K7
	MAP3K2
	MAP3K4
	MAPKAPK2
	MAPKAPK3
	MAPKAPK5
	MARK1
	MARK2
	MARK3
	MARK4
	MAST2
	MAST3
	MAST4
	MINK1
	MKNK1
	MKNK2
	STK16
	CDC42BPA
	CDC42BPB
	RPS6KA5
	RPS6KA4
	STK4
	STK3
	STK24
	PKMYT1
	STK38
	STK38L
	NEK1
	NEK3
	NEK4
	NEK7
	NEK9
	NRBP1
	NRBP2
	NUAK1
	OBSCN
	OXSR1
	MAPK14
	MAPK12
	RPS6KB1
	RPS6KB2
	PAK1
	PAK2
	PAK4
	PASK
	PBK
	CDK16
	CDK17
	CDK18
	PDK1
	PDK2
	PDK3
	PDPK1
	EIF2AK3
	CDK14
	PHKG2
	PI4KB
	PIK3C2B
	PIK3R4
	CDK11B
	PRKACA
	PRKACB
	PRKCA
	PRKCB
	PRKCD
	PRKCE
	PRKCI
	PRKCZ
	PRKD1
	PRKD2
	PRKG1
	PRKG2
	PKN1
	PKN2
	EIF2AK2
	PLK1
	PRPF4B
	TP53RK
	SIK2
	SIK3
	RAF1
	RIOK1
	RIOK3
	RIPK1
	RIPK2
	ROCK1
	ROCK2
	ROR1
	ROR2
	RPS6KA1
	RPS6KA3
	RPS6KA2
	RPS6KC1
	SCYL1
	SCYL2
	POMK
	PEAK1
	DSTYK
	SLK
	PXK
	SMG1
	MYLK
	SPEG
	SRC
	SRPK1
	SRPK2
	STK33
	STK39
	STRADA
	TAF1
	MAP3K7
	TAOK1
	TAOK2
	TAOK3
	TBCK
	TBK1
	TRIM24
	TRIM28
	TRIM33
	TLK1
	TLK2
	TNIK
	KALRN
	TRIO
	TRRAP
	TTK
	TTN
	TYK2
	ULK1
	ULK3
	VRK1
	VRK2
	VRK3
	WEE1
	WNK1
	WNK2
	YES1
	STK25
