## Supplementary Table 7 for "Adaptation of human iPSC-derived cardiomyocytes to tyrosine kinase inhibitors reduces acute cardiotoxicity via metabolic reprogramming"

### Sheet: Sheet1
Supplementary Table 7: Detection of TKI target mRNA or protein in Cor.4U hiPSC-CM cells.
Data can be visualized as a tree using the Coral tool at http://phanstiel-lab.med.unc.edu/CORAL/.
TKI Tested	Entrez Gene Symbol	RNA detected	Protein detected	size	shape	fill	stroke	strokeWidth	TKI Kd
Lapatinib
Lapatinib	ERBB2	Yes	Yes	63.098	circle	red	black	1.5	7
	ERBB4	Yes	Yes	45.3521	circle	red	black	1.5	54
	PIK3C2B	Yes	Yes	23.4785	circle	red	black	1.5	670
	PI4KB	Yes	Yes	20.5374	circle	red	black	1.5	940
	EGFR	Yes	No	80.7242	square	blue	black	1.5	0.92
Sorafenib
Sorafenib	DDR1	Yes	Yes	76.4782	circle	red	black	1.5	1.5
	FLT1	Yes	Yes	50.1728	circle	red	black	1.5	31
	ABL1	Yes	Yes	37.7211	circle	red	black	1.5	130
	MKNK2	Yes	Yes	37.7211	circle	red	black	1.5	130
	CDK7	Yes	Yes	37.0774	circle	red	black	1.5	140
	MAP2K5	Yes	Yes	34.4249	circle	red	black	1.5	190
	MKNK1	Yes	Yes	32.7654	circle	red	black	1.5	230
	RAF1	Yes	Yes	32.7654	circle	red	black	1.5	230
	BRAF	Yes	Yes	31.7005	circle	red	black	1.5	260
	TNNI3K	Yes	Yes	31.0568	circle	red	black	1.5	280
	CDK8	Yes	Yes	30.1728	circle	red	black	1.5	310
	MAPK14	Yes	Yes	28.636	circle	red	black	1.5	370
	TAOK2	Yes	Yes	25.3521	circle	red	black	1.5	540
	MAP3K7	Yes	Yes	23.223	circle	red	black	1.5	690
	DDR2	Yes	No	63.6091	square	blue	black	1.5	6.6
	PDGFRB	Yes	No	48.636	square	blue	black	1.5	37
	KDR	Yes	No	44.583	square	blue	black	1.5	59
	PDGFRA	Yes	No	44.1522	square	blue	black	1.5	62
	CDKL2	Yes	No	37.7211	square	blue	black	1.5	130
	STK10	Yes	No	36.4782	square	blue	black	1.5	150
	MAPK11	Yes	No	32.7654	square	blue	black	1.5	230
	AURKB	Yes	No	27.1309	square	blue	black	1.5	440
	HIPK3	Yes	No	27.1309	square	blue	black	1.5	440
	FRK	Yes	No	25.8486	square	blue	black	1.5	510
	NLK	Yes	No	23.8764	square	blue	black	1.5	640
Erlotinib
Erlotinib	GAK	Yes	Yes	70.1728	circle	red	black	1.5	3.1
	SLK	Yes	Yes	51.7005	circle	red	black	1.5	26
	ABL1	Yes	Yes	44.7314	circle	red	black	1.5	58
	MAP2K5	Yes	Yes	40.3546	circle	red	black	1.5	96
	ABL2	Yes	Yes	33.9794	circle	red	black	1.5	200
	ERBB4	Yes	Yes	32.7654	circle	red	black	1.5	230
	CSNK1E	Yes	Yes	26.0206	circle	red	black	1.5	500
	LYN	Yes	Yes	25.5145	circle	red	black	1.5	530
	TNNI3K	Yes	Yes	24.8825	circle	red	black	1.5	570
	CIT	Yes	Yes	23.3498	circle	red	black	1.5	680
	RIPK2	Yes	Yes	23.3498	circle	red	black	1.5	680
	MKNK1	Yes	Yes	23.223	circle	red	black	1.5	690
	JAK3	Yes	Yes	23.098	circle	red	black	1.5	700
	SRC	Yes	Yes	23.098	circle	red	black	1.5	700
	DDR1	Yes	Yes	22.0475	circle	red	black	1.5	790
	ULK3	Yes	Yes	20.7242	circle	red	black	1.5	920
	EPHA5	No	Yes	22.9748	triangle	black	black	1.5	710
	EGFR	Yes	No	89.1186	square	blue	black	1.5	0.35
	STK10	Yes	No	54.4249	square	blue	black	1.5	19
	MERTK	Yes	No	20.1755	square	blue	black	1.5	980
Sunitinib
Sunitinib	FLT1	Yes	Yes	74.8945	circle	red	black	1.5	1.8
	BMP2K	Yes	Yes	65.1927	circle	red	black	1.5	5.5
	PHKG2	Yes	Yes	64.583	circle	red	black	1.5	5.9
	CHEK2	Yes	Yes	60	circle	red	black	1.5	10
	AAK1	Yes	Yes	59.1721	circle	red	black	1.5	11
	CSNK1E	Yes	Yes	57.7211	circle	red	black	1.5	13
	IRAK1	Yes	Yes	57.0774	circle	red	black	1.5	14
	CSNK1D	Yes	Yes	56.4782	circle	red	black	1.5	15
	RPS6KA2	Yes	Yes	55.391	circle	red	black	1.5	17
	STK33	Yes	Yes	55.391	circle	red	black	1.5	17
	PRKAA1	Yes	Yes	54.4249	circle	red	black	1.5	19
	STK4	Yes	Yes	54.4249	circle	red	black	1.5	19
	GAK	Yes	Yes	53.9794	circle	red	black	1.5	20
	CLK1	Yes	Yes	53.1515	circle	red	black	1.5	22
	DAPK3	Yes	Yes	53.1515	circle	red	black	1.5	22
	MYLK3	Yes	Yes	52.7654	circle	red	black	1.5	23
	ULK1	Yes	Yes	52.7654	circle	red	black	1.5	23
	TNIK	Yes	Yes	52.0412	circle	red	black	1.5	25
	RPS6KA5	Yes	Yes	51.0568	circle	red	black	1.5	28
	MINK1	Yes	Yes	50.752	circle	red	black	1.5	29
	MAP4K2	Yes	Yes	49.6297	circle	red	black	1.5	33
	RIOK1	Yes	Yes	49.1186	circle	red	black	1.5	35
	STK11	Yes	Yes	48.4043	circle	red	black	1.5	38
	MAP4K5	Yes	Yes	47.7443	circle	red	black	1.5	41
	ULK3	Yes	Yes	47.535	circle	red	black	1.5	42
	MAP2K5	Yes	Yes	46.7448	circle	red	black	1.5	46
	NUAK1	Yes	Yes	46.3752	circle	red	black	1.5	48
	RPS6KB1	Yes	Yes	46.3752	circle	red	black	1.5	48
	JAK1	Yes	Yes	46.1961	circle	red	black	1.5	49
	ABL1	Yes	Yes	45.1927	circle	red	black	1.5	55
	STK3	Yes	Yes	45.0362	circle	red	black	1.5	56
	SLK	Yes	Yes	45.0362	circle	red	black	1.5	56
	MAP3K2	Yes	Yes	44.8825	circle	red	black	1.5	57
	STK24	Yes	Yes	44.0132	circle	red	black	1.5	63
	TTK	Yes	Yes	44.0132	circle	red	black	1.5	63
	IRAK4	Yes	Yes	43.6091	circle	red	black	1.5	66
	CAMK2A	Yes	Yes	41.9382	circle	red	black	1.5	80
	PRKAA2	Yes	Yes	41.0122	circle	red	black	1.5	89
	MAP3K7	Yes	Yes	40.6303	circle	red	black	1.5	93
	RPS6KA4	Yes	Yes	40.3546	circle	red	black	1.5	96
	CSNK1A1	Yes	Yes	40.0873	circle	red	black	1.5	99
	CSNK1G2	Yes	Yes	39.1721	circle	red	black	1.5	110
	STK17B	Yes	Yes	39.1721	circle	red	black	1.5	110
	MAP2K2	Yes	Yes	39.1721	circle	red	black	1.5	110
	DAPK1	Yes	Yes	38.4164	circle	red	black	1.5	120
	TBK1	Yes	Yes	38.4164	circle	red	black	1.5	120
	YES1	Yes	Yes	38.4164	circle	red	black	1.5	120
	MAP2K1	Yes	Yes	37.7211	circle	red	black	1.5	130
	MAP4K4	Yes	Yes	37.0774	circle	red	black	1.5	140
	ROCK2	Yes	Yes	37.0774	circle	red	black	1.5	140
	RPS6KA1	Yes	Yes	37.0774	circle	red	black	1.5	140
	STK39	Yes	Yes	37.0774	circle	red	black	1.5	140
	DAPK2	Yes	Yes	36.4782	circle	red	black	1.5	150
	CSNK2A2	Yes	Yes	35.9176	circle	red	black	1.5	160
	EIF2AK4	Yes	Yes	34.8945	circle	red	black	1.5	180
	MAP4K3	Yes	Yes	34.8945	circle	red	black	1.5	180
	SRPK2	Yes	Yes	34.4249	circle	red	black	1.5	190
	DYRK1A	Yes	Yes	33.9794	circle	red	black	1.5	200
	TAOK3	Yes	Yes	33.5556	circle	red	black	1.5	210
	CSNK1G3	Yes	Yes	32.3958	circle	red	black	1.5	240
	SRPK1	Yes	Yes	32.0412	circle	red	black	1.5	250
	STK16	Yes	Yes	32.0412	circle	red	black	1.5	250
	LYN	Yes	Yes	31.3727	circle	red	black	1.5	270
	MYLK	Yes	Yes	31.0568	circle	red	black	1.5	280
	STK25	Yes	Yes	30.752	circle	red	black	1.5	290
	CHEK1	Yes	Yes	30.4576	circle	red	black	1.5	300
	MARK2	Yes	Yes	30.1728	circle	red	black	1.5	310
	PRKD1	Yes	Yes	30.1728	circle	red	black	1.5	310
	CDK7	Yes	Yes	29.6297	circle	red	black	1.5	330
	TLK2	Yes	Yes	29.6297	circle	red	black	1.5	330
	TYK2	Yes	Yes	28.8739	circle	red	black	1.5	360
	RIPK1	Yes	Yes	28.636	circle	red	black	1.5	370
	PRKD2	Yes	Yes	28.4043	circle	red	black	1.5	380
	PRPF4B	Yes	Yes	28.1787	circle	red	black	1.5	390
	JAK2	Yes	Yes	27.7443	circle	red	black	1.5	410
	MARK3	Yes	Yes	27.7443	circle	red	black	1.5	410
	STK38	Yes	Yes	27.7443	circle	red	black	1.5	410
	CAMK2D	Yes	Yes	27.535	circle	red	black	1.5	420
	CAMKK1	Yes	Yes	27.535	circle	red	black	1.5	420
	PTK2	Yes	Yes	27.1309	circle	red	black	1.5	440
	ROCK1	Yes	Yes	26.7448	circle	red	black	1.5	460
	INSR	Yes	Yes	26.0206	circle	red	black	1.5	500
	CAMK1D	Yes	Yes	25.8486	circle	red	black	1.5	510
	FGFR1	Yes	Yes	25.6799	circle	red	black	1.5	520
	FYN	Yes	Yes	25.6799	circle	red	black	1.5	520
	CHUK	Yes	Yes	25.6799	circle	red	black	1.5	520
	OXSR1	Yes	Yes	25.5145	circle	red	black	1.5	530
	BMPR2	Yes	Yes	24.8825	circle	red	black	1.5	570
	RPS6KA3	Yes	Yes	24.7314	circle	red	black	1.5	580
	SIK2	Yes	Yes	24.7314	circle	red	black	1.5	580
	ERN1	Yes	Yes	24.437	circle	red	black	1.5	600
	EIF2AK2	Yes	Yes	23.4785	circle	red	black	1.5	670
	CAMK2G	Yes	Yes	23.223	circle	red	black	1.5	690
	MAP2K4	Yes	Yes	23.098	circle	red	black	1.5	700
	PKN1	Yes	Yes	22.9748	circle	red	black	1.5	710
	TLK1	Yes	Yes	22.6154	circle	red	black	1.5	740
	TAOK1	Yes	Yes	21.0122	circle	red	black	1.5	890
	CSNK2A1	Yes	Yes	20.9151	circle	red	black	1.5	900
	CSNK1G1	Yes	Yes	20.6303	circle	red	black	1.5	930
	CAMK1	Yes	Yes	20.2646	circle	red	black	1.5	970
	STK38L	Yes	Yes	20.2646	circle	red	black	1.5	970
	PDGFRB	Yes	No	102.499	square	blue	black	1.5	0.075
	PDGFRA	Yes	No	82.0475	square	blue	black	1.5	0.79
	STK17A	Yes	No	80	square	blue	black	1.5	1
	KDR	Yes	No	76.4782	square	blue	black	1.5	1.5
	AXL	Yes	No	60.9151	square	blue	black	1.5	9
	ULK2	Yes	No	57.7211	square	blue	black	1.5	13
	MYLK4	Yes	No	56.4782	square	blue	black	1.5	15
	STK10	Yes	No	54.4249	square	blue	black	1.5	19
	CLK2	Yes	No	53.9794	square	blue	black	1.5	20
	MERTK	Yes	No	51.7005	square	blue	black	1.5	26
	CLK4	Yes	No	50.752	square	blue	black	1.5	29
	HIPK2	Yes	No	50.1728	square	blue	black	1.5	31
	HIPK3	Yes	No	47.7443	square	blue	black	1.5	41
	RIOK2	Yes	No	46.1961	square	blue	black	1.5	49
	TYRO3	Yes	No	46.1961	square	blue	black	1.5	49
	HIPK1	Yes	No	45.1927	square	blue	black	1.5	55
	SRPK3	Yes	No	44.583	square	blue	black	1.5	59
	LRRK2	Yes	No	42.3837	square	blue	black	1.5	76
	PTK2B	Yes	No	41.7237	square	blue	black	1.5	82
	MAP3K13	Yes	No	40.4455	square	blue	black	1.5	95
	MAP3K12	Yes	No	40	square	blue	black	1.5	100
	GRK4	Yes	No	37.0774	square	blue	black	1.5	140
	NUAK2	Yes	No	36.4782	square	blue	black	1.5	150
	PLK4	Yes	No	34.4249	square	blue	black	1.5	190
	MAST1	Yes	No	33.9794	square	blue	black	1.5	200
	SBK1	Yes	No	33.9794	square	blue	black	1.5	200
	MAP3K3	Yes	No	33.1515	square	blue	black	1.5	220
	SGK3	Yes	No	33.1515	square	blue	black	1.5	220
	PRKD3	Yes	No	31.0568	square	blue	black	1.5	280
	FGFR3	Yes	No	30.752	square	blue	black	1.5	290
	MELK	Yes	No	29.1186	square	blue	black	1.5	350
	DCLK1	Yes	No	28.636	square	blue	black	1.5	370
	AURKB	Yes	No	28.4043	square	blue	black	1.5	380
	LATS2	Yes	No	26.7448	square	blue	black	1.5	460
	ICK	Yes	No	26.558	square	blue	black	1.5	470
	HUNK	Yes	No	26.0206	square	blue	black	1.5	500
	FRK	Yes	No	25.5145	square	blue	black	1.5	530
	FGFR2	Yes	No	24.8825	square	blue	black	1.5	570
	LATS1	Yes	No	24.0132	square	blue	black	1.5	630
	SNRK	Yes	No	23.8764	square	blue	black	1.5	640
	DYRK2	Yes	No	23.3498	square	blue	black	1.5	680
	EGFR	Yes	No	21.31	square	blue	black	1.5	860
