## Supplementary Table 8 for "Adaptation of human iPSC-derived cardiomyocytes to tyrosine kinase inhibitors reduces acute cardiotoxicity via metabolic reprogramming"

### Sheet: Supplementary Table 8
Supplementary Table 8: Metabolome of Cor.4U hiPSC-CMs following treatment with Sorafenib
Metabolites	DMSO_1	DMSO_2	DMSO_3	DMSO_4	Sorafenib_3d_1	Sorafenib_3d_2	Sorafenib_3d_3	Sorafenib_3d_4	Sorafenib_1d_1	Sorafenib_1d_2	Sorafenib_1d_3	Sorafenib_1d_4	Sorafenib_6h_1	Sorafenib_6h_2	Sorafenib_6h_3	Sorafenib_6h_4
2-Deoxy-D-ribose	0.103593	-0.189027	0.105618	0.229466	0.297587	-0.0426202	-0.0185072	-0.155283	-0.393399	-0.392954	-0.0275053	-0.273931	0.144626	-0.222516	-0.131024	-0.0345078
2-Deoxyguanosine 5-diphosphate	-0.385836	-0.424781	0.259351	0.577995	1.93584	1.99348	2.94316	2.68989	0.9394	1.28727	2.53258	2.35876	0.148294	0.0446227	-0.518612	-0.3504
2-Deoxyguanosine 5-monophosphate	0.119515	-0.0590253	0.0460137	0.165185	1.18133	1.29133	1.35422	1.12564	0.577531	0.63128	1.31724	1.16936	0.595732	0.363683	0.0207874	-0.0158648
2-Deoxyinosine	-0.201569	0.39971	0.107802	-0.0991742	-0.775377	-1.84991	-2.20811	-2.02109	-0.386972	-0.201341	0.567419	0.806166	0.292595	-0.170824	0.0106296	0.364427
2-Ketobutyrate	0.374151	0.16962	-0.0928651	-0.248961	-0.814674	-1.1949	-0.0839445	-0.82394	-0.591274	-1.08847	-0.613455	-0.536271	0.501361	0.0195656	-0.301393	-0.193864
2-Phosphoglyceric acid	0.229472	-0.120224	0.0594681	0.0914874	-0.16217	-0.437963	-0.2394	-0.0256505	-0.57303	-0.305243	-0.291664	-0.185179	-0.0712602	-0.152985	-0.447436	-0.223207
3-Methylglutaric acid	0.18078	0.00543388	0.0460523	0.0430558	-0.878869	-0.8834	-0.647237	-0.86423	-0.699134	-0.63707	-0.666388	-0.654337	-0.102882	-0.263922	-0.514728	-0.128336
4-Hydroxy-L-glutamic acid	0.2264	-0.150296	0.10101	0.0792901	0.799456	0.415006	-0.00308708	-0.0537098	0.3233	0.493033	0.351264	-0.18435	0.287571	0.0205634	-0.0399623	0.409414
4-Hydroxyphenyl-pyruvic acid	0.392515	-0.179086	-0.461236	0.353543	0.478292	-0.184704	-0.167828	0.381661	-0.67794	-0.496168	0.0573244	-1.58273	0.319533	0.0123321	0.111596	-0.70971
4-Methyl-2-oxovaleric acid	0.222101	-0.384695	0.290949	0.062375	0.0229269	-0.248344	-0.0261792	-0.140067	-0.622974	-0.407578	-0.280935	-0.119181	-0.879899	-0.799477	-1.11922	-0.683667
4-Pyridoxic acid	-0.189697	-0.165764	0.107061	0.437997	0.335171	0.0279081	0.0286374	-0.891621	-0.57266	-0.364491	-0.334857	-0.788144	-0.328049	-0.338522	-0.98444	-0.818235
Adenosine	-0.0686524	0.108582	-0.0723729	0.283603	1.11523	1.75924	1.02371	0.947684	0.654663	0.935066	1.01819	1.06091	0.553091	0.219031	0.213155	0.263473
Adenosine 5-diphosphate	-0.248091	-0.485168	0.246467	0.543276	1.94523	1.97908	2.94203	2.70848	0.925886	1.24678	2.52157	2.38703	0.230211	0.0310408	-0.526225	-0.278335
Adenosine 5-monophosphate	0.0435233	-0.0340238	0.0427521	0.217358	1.14687	1.19055	1.46922	1.00408	0.462807	0.544907	1.18135	1.15208	0.529989	0.145709	0.0374101	0.245138
Adipic acid	0.18078	0.00543388	0.0460523	0.0430558	-0.878869	-0.8834	-0.647237	-0.86423	-0.699134	-0.63707	-0.666388	-0.654337	-0.102882	-0.263922	-0.514728	-0.128336
AICAR	0.155311	-0.53187	0.26026	0.259406	-2.5481	-1.34612	-0.74679	-1.39263	-1.32322	-0.795981	-1.46133	-1.5318	-1.06555	-0.85407	-1.57193	-1.68078
Allantoin	0.089016	-0.0410859	-0.210042	0.378423	0.59239	0.0616388	-0.113532	-0.198029	0.73139	0.372008	0.596381	0.64253	0.466256	0.145799	-0.0527253	-0.00234201
alpha-D-Glucose-1-phosphate	-0.0962244	0.0716295	0.00514077	0.275066	-1.64279	-0.637436	-0.454473	-0.453439	-0.96899	-0.821554	-0.506885	-0.504695	-0.972871	-0.850834	-1.64969	-0.808944
alpha-Ketoglutaric acid	0.201236	0.000551458	0.0469558	0.0241094	-0.879918	-0.956688	-0.674058	-0.868478	-0.697405	-0.673198	-0.666064	-0.710659	-0.109419	-0.227733	-0.507089	-0.140568
beta-Nicotinamide adenine dinucleotide	0.0396358	-0.0598263	-0.0282608	0.301195	0.142211	0.0199765	0.112162	-0.00610047	-0.0764678	0.0146163	0.231541	0.150176	0.0580726	-0.0649475	-0.0886128	0.0602043
cis-Aconitic acid	0.0742675	-0.0657338	0.00460088	0.249167	0.0518911	-0.0364196	0.0677491	-0.0619443	-0.170017	-0.0757916	0.1565	0.0263646	-0.161734	-0.218008	-0.28266	-0.171755
Citramalic acid	-0.0635397	0.0706657	-0.151886	0.370513	-0.0129839	0.267793	0.213923	-0.746402	0.00948367	0.0538724	-0.117562	0.0218916	0.319124	-1.06813	-0.441613	0.0304185
Citric acid	0.0983231	-0.173395	0.140374	0.189701	0.0438107	-0.187411	-0.0325184	-0.158697	-0.673678	-0.500709	-0.387136	-0.247955	-0.794278	-0.770027	-1.1641	-0.932156
Creatine	0.0325809	0.347196	-0.0281577	-0.113408	2.26385	2.28607	2.15691	1.79994	0.424151	0.425346	1.60973	1.29691	-0.504253	-1.11401	-0.787037	-0.59282
Cytidine 5-diphosphate	0.00682099	-0.098197	-0.0195677	0.349969	-0.13062	-0.258201	-0.301797	-0.444935	-0.192791	-0.068434	0.228147	-0.118353	-0.0409742	-0.108019	-0.0742591	-0.784116
D-erythro-Dihydrosphingosine	-0.058095	0.087982	-0.0553793	0.280059	-0.0559815	-0.0415744	-0.0491021	-0.0455222	-0.0708218	0.137441	0.0932355	0.133025	0.424627	0.279193	0.342412	0.189646
D-Fructose 1,6-biphosphate	-0.453375	-0.476876	0.524228	0.392835	0.11735	-0.0294734	0.360038	1.61037	-0.595548	-0.0886081	0.608857	0.346165	-1.5933	-0.785366	-1.03518	-0.859087
D-Fructose 6-phosphate	-0.0806937	0.00625475	0.0115196	0.312706	-0.652072	-0.572762	-0.339923	-0.363917	-1.13075	-1.00334	-0.575043	-0.618365	-1.02213	-0.856046	-0.782565	-0.654841
D-Glucose 6-phosphate	-0.0839559	0.0854204	-0.0566979	0.303429	-0.754133	-0.578447	-0.445094	-0.507925	-0.923663	-1.01565	-0.501419	-0.661484	-1.01142	-0.909061	-0.760212	-0.7787
Dihydroxyacetone phosphate	0.445489	-0.253687	-0.025502	0.0243135	0.19883	-0.356387	0.0168548	0.445993	0.45384	0.132692	0.224853	0.500764	2.1464	0.780166	0.433433	0.849349
DL-2-Aminoadipic acid	0.0791671	0.0326847	-0.0863425	0.237283	2.22439	2.17554	2.23829	2.10028	1.53535	1.41178	1.92573	1.71586	-0.00226174	-0.184238	-0.210185	-0.236675
DL-Glyceraldehyde 3-phosphate	0.432475	-0.26639	0.0158894	0.0114687	0.18902	-0.369031	0.103845	0.43298	0.440824	0.119799	0.211921	0.487732	2.13304	0.767049	0.420423	0.939288
DL-Isocitric acid	0.0983231	-0.173396	0.140374	0.189701	0.0438107	-0.187411	-0.0325185	-0.158697	-0.673679	-0.50071	-0.387136	-0.247955	-0.794279	-0.770028	-1.1641	-0.932157
D-pantothenic acid	0.0550646	-0.00433989	-0.0497783	0.260644	0.19913	0.0784603	0.154738	0.0383039	0.0831652	0.189966	0.399844	0.27715	0.19135	0.0438416	0.0353446	0.161443
D-Xylose	-0.0421616	0.0974414	-0.227952	0.384139	0.777934	0.752878	0.780284	0.446311	0.512998	0.478845	0.704039	0.684961	0.346087	0.268586	0.127312	0.420124
D-Xylulose-5-phosphate	0.0615082	0.0400155	0.0476294	0.130606	0.015452	-0.281872	-0.185528	-0.543843	-0.819545	-0.453003	-0.387385	-0.398432	-0.229483	-0.759133	-0.659924	-0.860196
Flavin adenine dinucleotide	-1.2501	0.17718	-0.621482	0.999211	1.67513	1.42476	1.98354	1.80042	0.0859494	0.824484	1.50069	1.6881	-0.0218231	-1.40988	-0.852015	-1.27579
Glyoxylic acid	0.30975	0.112405	0.068295	-0.267078	1.22677	0.694414	0.874991	1.17188	0.566964	0.95583	0.767226	1.03085	0.487534	0.453479	0.358063	0.382624
Guanosine	0.0780243	-0.2591	0.0153288	0.376443	2.70057	2.63417	2.63522	2.54885	1.74746	1.74626	2.07327	2.0022	0.86416	0.807088	0.706758	0.703879
Inosine	0.145064	0.0410074	0.0420498	0.0507632	0.0225622	-0.124526	-0.116922	-0.185373	-1.27108	-1.04022	-0.660767	-0.814629	-0.766253	-0.952023	-1.01356	-0.954291
Inosine 5-monophosphate	0.161068	0.00846727	-0.0885961	0.183406	0.241095	0.0194532	0.176195	-0.0769629	0.215274	0.391298	0.445637	0.678564	0.0691151	0.177611	-0.138283	0.0845734
Isopentenyl pyrophosphate	0.119864	-0.122579	-0.147959	0.369938	-0.932112	-1.19745	-0.926483	-1.35458	-0.0652016	0.137336	0.20165	0.267564	0.0534961	-0.0262876	-0.0762603	0.200917
Ketoisovaleric acid	0.149417	-0.0589971	0.0130601	0.165885	0.678492	0.658895	0.938965	0.635064	0.329991	0.323275	0.724958	0.534502	-0.106038	-0.293138	-0.320894	-0.326262
Ketovaleric acid	0.149417	-0.0589971	0.0130601	0.165885	0.678492	0.658895	0.938965	0.598502	0.329991	0.323275	0.724958	0.534502	-0.106038	-0.293138	-0.320894	-0.326262
Lactic acid	0.0058239	0.0867812	0.10906	0.077833	1.41444	1.40877	1.51138	1.16106	1.28959	1.31196	1.53514	1.53685	0.801976	0.658091	0.705615	0.828578
L-Arginine	-0.059423	-0.20202	-0.319941	0.650688	1.24398	1.51102	1.47419	1.41272	1.04297	0.920168	1.21307	1.16225	0.232697	0.317383	0.2855	0.557786
L-asparagine	0.0351205	-0.087814	-0.0358131	0.332196	1.23605	1.20787	1.24602	1.16018	0.886164	0.918995	1.25378	1.08122	0.30246	0.237739	0.163519	0.185661
L-Aspartic Acid	0.0383639	-0.0418947	-0.0761362	0.325477	-0.387095	-0.497466	-0.395112	-0.446223	-0.308087	-0.210145	-0.00500636	-0.181495	-0.0904172	-0.252783	-0.167437	-0.117672
L-Carnitine	-0.290228	0.0331718	-0.480223	0.715543	-2.33097	-1.46468	-1.65487	-1.30506	-0.888522	-0.139306	-0.427864	-0.22248	0.23122	0.0910503	0.128009	-0.374103
L-Cystine	-0.236491	0.276057	-0.312259	0.416766	0.732974	0.295851	-0.134099	0.137312	0.741794	0.560665	0.552774	0.521461	0.644535	0.257248	0.249369	-0.0512112
L-Dihydroorotic acid	0.089016	-0.0410859	-0.210042	0.378423	0.59239	0.0616388	-0.113532	-0.198029	0.73139	0.372008	0.596381	0.64253	0.466256	0.145799	-0.0527253	-0.00234201
L-Glutamic acid	0.0417008	-0.0427189	-0.0271977	0.285136	0.132501	0.0416767	0.08319	-0.0215556	-0.0692776	0.0363619	0.222598	0.123625	0.128825	-0.111474	-0.0296312	0.0880637
L-Glutamine	-0.0713396	0.0523562	-0.0382245	0.307354	0.66537	0.650095	0.658879	0.525411	0.618263	0.643265	0.924954	0.746455	0.218098	0.0831215	0.0642595	0.142763
L-Gluthathione (oxidized)	0.08525	0.0360789	-0.130917	0.263701	1.25452	1.12288	1.12041	1.08218	0.216413	0.452066	0.548934	0.534493	-0.176043	-0.14561	-0.228619	0.00610755
L-Histidine	0.0345662	-0.395088	0.0469983	0.466961	0.92106	0.884259	0.847529	0.676286	0.922165	0.586067	1.09876	0.855439	0.0156976	0.0248493	0.0172944	0.110426
L-Homocysteine	-0.0177574	0.00625956	-0.024418	0.29239	-0.248009	-0.54986	-0.411471	-0.335983	-0.268291	-0.169974	-0.0261443	-0.119931	-0.0173819	-0.223965	-0.247273	-1.06204
L-Homocystine	0.231668	-0.301091	-0.448558	0.566957	3.06471	2.82655	3.01013	3.0466	1.12812	1.15441	1.18066	1.63716	-0.335029	0.413465	0.193748	0.688564
L-Hydroxyglutaric acid	0.133413	-0.017076	0.0232979	0.135667	0.367086	0.181914	0.231685	0.118873	0.0721217	0.198639	0.331592	0.242801	0.0726084	-0.0153387	-0.180137	0.0957754
L-Isoleucine	0.0277021	-0.113935	-0.0160577	0.342119	0.15608	0.0146995	0.113078	-0.0211718	0.031587	-0.0399086	0.272562	0.31174	-0.0551178	-0.1878	-0.0021536	0.0888124
L-Kynurenine	0.453894	0.00211284	-0.237456	-0.0283186	0.565774	-0.048062	-0.205083	-0.249364	0.0480794	0.430913	0.276638	0.467855	0.85961	0.919751	0.587344	0.565831
L-Leucine	0.0293077	-0.119661	-0.0144546	0.343741	0.157692	0.0163043	0.114688	-0.0195691	0.0331929	-0.0383069	0.27418	0.31336	-0.053517	-0.186207	-0.000549688	0.0904215
L-Malic acid	0.0447065	-0.0274206	-0.00717477	0.253765	0.302144	0.188448	0.278773	0.115814	0.0579637	0.135676	0.379615	0.277256	0.0223967	-0.147148	-0.173748	-0.0268894
L-Methionine	0.0479486	-0.0081213	-0.0642686	0.281419	0.370314	0.334449	0.408446	0.210224	0.316729	0.383185	0.623892	0.51924	0.0237919	-0.109368	-0.00718671	0.0918306
L-Phenylalanine	0.10872	-0.0471527	-0.0134727	0.218074	1.2216	1.16614	1.10107	0.974618	0.271195	0.477007	0.850345	0.698265	0.307513	0.0757946	0.0835909	0.276802
L-Proline	-0.0989791	-0.154276	-0.328149	0.651835	0.310003	0.146009	-0.062016	0.153248	0.32868	0.340689	0.648667	0.544176	-0.329975	-0.460021	-0.226353	-0.0951756
L-Serine	-0.00426405	0.0248984	0.0479544	0.203822	0.738102	0.773975	0.825078	0.562472	0.831099	0.836559	1.14557	0.945166	0.499447	0.277817	0.249469	0.283009
L-Threonine	0.0152975	0.0208555	0.0326728	0.203983	0.64484	0.616078	0.7184	0.520701	0.743015	0.768918	1.04479	0.85473	0.53733	0.32879	0.265514	0.372501
L-Tryptophan	-0.0904754	0.0604145	-0.0618963	0.333444	0.338623	0.371643	0.421151	0.228888	0.338391	0.333437	0.631492	0.468227	0.0179439	-0.0934638	0.0296451	0.107969
L-Tyrosine	0.0257231	-0.0127681	-0.0431248	0.287201	0.392395	0.268948	0.354475	0.219665	0.202358	0.288352	0.49448	0.433451	0.0870762	-0.0907351	0.0366403	0.171631
Mevalonic acid	0.116317	0.00334692	-0.00447709	0.159386	0.377626	0.190433	0.262203	0.0992258	0.0308244	0.187075	0.386741	0.274042	0.130219	-0.0229958	-0.147375	0.103377
Mevalonic acid 5-phosphate	-1.07108	0.862163	0.129338	-0.299586	2.14928	0.360551	-1.00445	-1.10019	0.126369	0.786042	0.777995	0.0345028	-0.321195	-0.011616	-1.68275	0.562052
myo-Inositol	-0.0150028	-0.0800577	-0.138347	0.439108	-0.0247215	-0.223175	-0.219071	-0.150674	-0.607772	-0.381893	-0.397726	-0.403474	-0.286563	-0.132849	-0.139283	0.104778
N-Acetyl-alpha-D-glucosamine 1-phosphate	0.0648819	0.0045207	-0.161252	0.329541	0.550672	0.395308	0.506888	0.392153	0.156305	0.242354	0.488144	0.339073	-0.0228088	-0.173833	-0.0511228	-0.0502787
N-Acetyl-D-glucosamine 6-phosphate	0.00345561	-0.00511652	-0.164392	0.388286	0.46671	0.33402	0.447443	0.3006	0.0993859	0.307047	0.43331	0.336651	0.130368	-0.0126123	0.0644831	0.149641
N-Acetylglutamic acid	0.179989	-0.058454	-0.0371227	0.179174	1.49247	1.41366	1.4699	1.25244	0.607205	0.702376	1.00847	0.96428	0.345751	0.147967	0.0426009	0.410333
N-Acetylneuraminic acid	0.0537863	-0.0615028	-0.00020187	0.267702	-0.152034	-0.262807	-0.175059	-0.334276	-0.265147	-0.261599	-0.0256959	-0.190365	-0.314493	-0.335891	-0.450049	-0.280519
N-Carbamoyl-DL-aspartic acid	-0.0780585	-0.0162992	-0.01114	0.346639	0.215191	0.100017	0.133593	0.0717094	0.0261173	0.0466253	0.380086	0.298232	0.0215816	-0.230219	-0.0707415	0.0948191
N-Carbamyl-L-glutamic acid	0.195273	0.00455936	-0.0301324	0.101063	-0.288862	-0.535378	-0.300955	-0.683382	-0.664689	-0.414611	-0.308252	-0.300615	-0.388368	-0.359687	-0.598417	-0.291635
Nicotinic acid	0.0641553	0.109991	-0.162315	0.240883	0.133597	0.676971	-0.202915	-0.41835	-0.303106	0.381927	-0.649095	-0.283103	-0.327422	-0.156886	0.143667	-0.0426212
o-Hydroxy hippuric acid	-0.359563	-0.212566	0.304028	0.403827	0.263474	-2.97206	-0.179938	-3.51465	0.142308	-0.310363	-0.125165	-2.40577	-1.39612	0.0809999	-1.56749	-0.290008
o-Phospho-L-Serine	0.325091	0.0232788	-0.161752	0.052487	1.87025	1.73853	1.29948	1.47254	0.437467	0.205637	0.679339	0.514805	-0.379148	-0.305446	-0.724328	-0.788256
Orotic acid	-0.105558	0.1547	0.135782	0.0822608	0.514277	0.574458	0.457973	0.321648	0.151535	0.530788	0.561739	0.503615	-0.481674	-0.423862	-0.47839	-0.161137
O-Succinyl-L-homoserine	0.125293	-0.168335	-0.138974	0.390928	0.12872	-0.177016	-0.329823	-0.0756183	-0.421958	-0.065972	0.158902	-0.252712	0.231466	-0.0495755	0.00956132	-0.501493
Phenylpyruvic acid	-0.126664	-0.113866	0.238779	0.238727	-0.121449	-0.0475039	0.0550469	0.364613	-0.682763	0.0308756	0.186082	0.100679	-0.289221	-0.133396	-0.170341	-0.379306
Phosphoenolpyruvic acid	0.270421	-0.115012	0.0696217	0.0300169	-0.244107	-0.352603	-0.00804662	0.341607	-0.331597	-0.145332	-0.0617315	-0.0952898	0.349035	0.244315	-0.213268	-0.0705619
Pyridoxal 5 phosphate	0.172847	0.0177887	-0.0172312	0.100554	0.651003	0.536849	0.815041	0.585074	0.524107	0.475751	0.755416	0.724903	0.245068	0.27974	0.124246	0.25895
Pyridoxal hydrochloride	0.0735991	0.0632538	0.015631	0.126905	0.194716	0.111816	0.347271	0.0755148	0.173648	0.337371	0.415531	0.413168	0.288986	0.105371	0.133399	0.222508
Pyruvic acid	-0.0236952	0.157783	0.139995	-0.00170806	0.313048	0.655216	1.11162	0.771313	0.538749	1.20598	1.06927	1.05478	0.0603926	0.33628	0.17861	0.694611
Shikimic acid	-0.0161054	-0.0601644	0.221695	0.118816	0.274446	0.840828	0.253156	0.164936	-0.295576	0.122985	0.526102	0.707927	-0.179062	-0.798718	-0.225684	-0.210384
Succinic acid	-0.026536	-0.224846	0.181372	0.296988	0.428331	0.197063	0.521667	0.538534	-0.462156	-0.0206024	0.0809195	0.162761	-0.680793	-0.778097	-0.827646	-0.468846
Taurine	0.216648	-0.0786409	-0.253498	0.324419	0.325327	0.250487	0.338249	0.285308	0.273279	0.401513	0.725962	0.442141	0.0926685	-0.125533	0.166222	0.234386
Thymidine 5-diphosphate	0.0927435	-0.0208128	-0.0633891	0.252068	0.217549	0.121538	0.290722	0.0244575	-0.0229591	0.116328	0.335195	0.186314	0.0932844	-0.0522332	0.0324749	-0.194576
Thymine	-0.393245	0.401711	-0.448847	0.469765	0.0696417	-0.636749	-0.00146135	-0.0468918	0.382748	-0.0513285	-0.182742	0.00787482	-0.650849	0.359687	-0.771244	0.656067
trans-4-Hydroxy-L-proline	-0.0116063	0.031802	0.055964	0.196822	0.161392	0.13437	0.0242568	-0.0340431	0.0596393	0.123713	0.316276	0.302283	-0.0324604	-0.332433	-0.0146938	-0.0614715
trans-Aconitic acid	0.0964429	-0.0342929	-0.102129	0.290068	0.0585886	-0.0712629	0.0615823	-0.0457465	-0.150679	-0.0734436	0.163334	0.0115701	-0.128564	-0.227023	-0.280852	-0.162438
Uric acid	0.211938	-0.109159	-0.0295408	0.182561	0.823455	0.373735	0.239243	0.31444	0.181771	0.414481	0.00100777	0.206862	0.106338	0.271547	0.250754	0.238795
Uridine	-0.0137976	0.0113425	-0.0925419	0.337718	2.10542	2.08073	2.1658	1.80257	1.37217	1.43798	1.86261	1.78505	0.835692	0.650291	0.803283	0.76173
Uridine 5_-diphosphogalactose	-0.037129	-0.221432	-0.000301932	0.451966	-0.181232	-0.405622	-0.0590145	-0.152755	-0.542382	-0.446953	0.0943616	-0.057602	-0.418138	-0.552943	-0.772366	-0.502403
Uridine 5-diphosphoglucose	-0.037129	-0.221432	-0.000301932	0.451966	-0.181232	-0.405622	-0.0590145	-0.152755	-0.542382	-0.446953	0.0943616	-0.057602	-0.418138	-0.552943	-0.772366	-0.502403
Uridine 5-monophosphate	-0.114082	0.0824556	-0.083778	0.348944	-0.373292	-0.119513	0.0565827	-0.0431619	-0.545384	-0.0412378	0.414448	0.0997448	-0.339435	-0.582173	-0.618795	-0.701805
Uridine 5-triphosphate	-0.587065	-1.16107	0.271386	0.910852	1.30012	1.42182	3.52301	3.28855	1.22723	1.40335	2.97532	3.08424	-0.559745	-0.426238	-1.27062	-1.12358
Xanthine	0.167535	-0.0777946	-0.0609191	0.227376	0.509201	0.337045	0.412908	0.148297	0.205925	0.521787	0.486939	0.354398	-0.054254	0.00961578	0.129942	0.339467
Xanthosine	0.112975	0.0664275	-0.0399314	0.135827	-1.04896	-1.17181	-0.887727	-1.06057	-0.0945837	0.218669	-0.0382227	0.229953	0.30069	0.231216	0.224656	0.26226
